# A multi-omics approach identifies pancreatic cancer cell extracellular vesicles as mediators of the unfolded protein response in normal pancreatic epithelial cells

**DOI:** 10.1101/2021.10.12.464079

**Authors:** Charles P. Hinzman, Shivani Bansal, Yaoxiang Li, Anton Iliuk, Michael Girgis, Baldev Singh, Kelly M. Herremans, Jose G. Trevino, Vijay K. Singh, Partha P. Banerjee, Amrita K. Cheema

## Abstract

Although cancer-derived extracellular vesicles (cEVs) are thought to play a pivotal role in promoting cancer progression events, their precise effect on neighboring normal cells is unknown. In this study, we investigated the impact of pancreatic cancer ductal adenocarcinoma (PDAC) derived EVs on recipient non-tumorigenic pancreatic normal epithelial cells upon internalization. We show that PDAC cEVs increase the proliferation and invasive capability of treated normal cells. We further demonstrate that cEVs induce endoplasmic reticulum (ER) stress and the unfolded protein response (UPR) in treated normal pancreatic epithelial cells within 24 hours. Subsequently, these cells release several inflammatory cytokines. Leveraging a layered multi-omics approach, we analyzed EV cargo from a panel of 6 PDAC and 2 normal pancreas cell lines, using multiple EV isolation methods. We found that cEVs were enriched for an array of biomolecules which can induce or regulate ER stress and the UPR, including palmitic acid, sphingomyelins, metabolic regulators of tRNA charging and proteins which regulate trafficking and degradation. We further show that palmitic acid, at doses relevant to those found in cEVs, is sufficient to induce ER stress in normal pancreas cells. These results suggest that cEV cargo packaging may be designed to disseminate proliferative and invasive characteristics upon internalization by distant recipient normal cells, hitherto unreported. This study is among the first to highlight a major role for PDAC cEVs to induce stress in treated normal pancreas cells that may modulate a systemic response leading to altered phenotypes. For the first time, our study implicates cEV transported palmitic acid as a potential driver in this process. These findings highlight the importance of EVs in mediating disease etiology and open potential areas of investigation toward understanding the role of cEV lipids in promoting cell transformation in the surrounding microenvironment.
