## Supplementary Data Files for "A multi-omics approach identifies pancreatic cancer cell extracellular vesicles as mediators of the unfolded protein response in normal pancreatic epithelial cells": Supplementary Data 5, Nanoparticle tracking analysis data and acquisition settings.xlsx

### Sheet: Sheet1
			PANC-1 UC	SW-1990 UC	PPCL-46 UC	PPCL-68 UC	MIA PaCa-2 UC	Capan-1 UC	HPDE-H6c7 UC	hTERT-HPNE UC	hTERT-HPNE SEC	HPDE-H6c7 SEC	PANC-1 SEC	PPCL-68 SEC
		Mean concentration (particles/mL)	523000000	86300000	182000000	470000000	71200000	399000000	106000000	208000000	25300000	60900000	106000000	99000000
		Mean diameter (nm)	156.6	150.3	140.9	196.6	166.9	203.3	130	131.3	174.6	141.7	211	181.3
		Mode diameter (nm)	140.3	107.7	141.6	176.1	139.6	144.3	99.8	117.1	135.5	72.6	158.9	111.4
		Camera level	13	14	14	10	12	12	14	14	13	14	13	13
		Detection threshold	4	6	6	5	6	7	6	6	4	3	4	4
		Auto-syringe pump speed	100	100	100	100	100	100	100	100	100	100	100	100
		Viscosity	Water (0.910 - 0.910 cP)	Water (0.928-0.929 cP)	Water (0.918-0.919 cP)	Water (0.949-0.951 cP)	Water (0.931-0.932 cP)	Water (0.937 - 0.938 cP)	Water (0.9 cP)	Water (0.922-0.924 cP)	Water (1.0 cP)	Water (0.957 - 0.957 cP)	Water (0.949 - 0.950 cP)	Water (0.945 - 0.946 cP)
		Dilution factor (x)	200	100	100	100	100	100	100	100	1000	1000	1000	1000
		Supplementary Data 5: Nanoparticle tracking analysis (NTA) results and select parameters from representative cEV and nEV samples. N = 3 replicates from each group.
